# Benchmark data and software for assessing genome-wide CRISPR-Cas9 screening pipelines

**DOI:** 10.1101/2022.09.23.509258

**Authors:** Raffaele Iannuzzi, Ichcha Manipur, Clare Pacini, Fiona M. Behan, Mario R. Guarracino, Mathew J. Garnett, Aurora Savino, Francesco Iorio

## Abstract

Genome-wide recessive genetic screens using lentiviral CRISPR-guide RNA libraries are widely performed in mammalian cells to functionally characterise individual genes and for the discovery of new anti-cancer therapeutic targets. As the effectiveness of such powerful and precise tools for cancer pharmacogenomic is emerging, reference datasets for their quality assessment and the validation of the underlying experimental pipelines are becoming increasingly necessary. Here, we provide a dataset, an R package, and metrics for the assessment of novel experimental pipelines upon the execution of a single calibration viability screen of the HT-29 human colon cancer cell line, employing a commercially available genome-wide library of single guide RNAs: the Human Improved Genome-wide Knockout CRISPR (Sanger) Library. This dataset contains results from screening the HT-29 in multiple batches with the Sanger library, and outcomes from several levels of quality control tests on the resulting data. Data and accompanying R package can be used as a toolkit for benchmarking newly established experimental pipelines for CRISPR-Cas9 recessive screens, via the generation of a final quality-control report.
