## Supplementary Table 3 for "Benchmark data and software for assessing genome-wide CRISPR-Cas9 screening pipelines"

### Sheet: tmp
Supplementary Table 3 - HT-29-specific fitness genes
1st tier		2nd tier		3rd tier
Gene symbol	Average depletion log fold-change	Gene symbol	Average depletion log fold-change	Gene symbol	Average depletion log fold-change
NHP2L1	-5.83714	TRAPPC1	-1.99969	PPP1R7	-0.999433
CDC27	-5.82827	CLNS1A	-1.99893	PTMS	-0.995936
ATP6V0C	-5.76926	RBM8A	-1.99479	UQCRC1	-0.987727
RAN	-5.74811	PTPN23	-1.99197	KRTAP5-11	-0.987664
UBL5	-5.61538	GNB2L1	-1.98746	C12orf45	-0.9862
SNRPD3	-5.35466	RSL1D1	-1.98577	RPS10	-0.985337
SF3B5	-5.05323	GTF2E1	-1.98452	RTF1	-0.985139
SRSF3	-5.00463	ALYREF	-1.984	SON	-0.98432
TOP2A	-4.99655	ASNA1	-1.98243	BPTF	-0.984272
PUF60	-4.99501	MMS22L	-1.98105	KAT5	-0.983683
KIF23	-4.94286	YRDC	-1.9771	GTF3C5	-0.983327
SNRPF	-4.91105	RPL24	-1.97691	CELSR2	-0.982391
EIF4A3	-4.88368	ZNHIT2	-1.96906	ZMAT5	-0.981705
POLR2A	-4.83369	MED28	-1.9681	GEMIN2	-0.981568
RPS28	-4.80566	POLR3C	-1.96791	ARGLU1	-0.981259
SNRPE	-4.79778	DNM2	-1.96723	NOP14	-0.981175
SMU1	-4.79578	ZNF207	-1.96642	C19orf52	-0.980963
PHB2	-4.7911	RGP1	-1.96332	NUDT4	-0.978421
RPA3	-4.77191	DTYMK	-1.96172	SARS2	-0.973949
SARS	-4.74937	GTF2A2	-1.95291	PNISR	-0.973199
RPS20	-4.73502	TRRAP	-1.95208	TEX10	-0.973117
SNRPG	-4.67903	SIN3A	-1.95186	TRMT5	-0.97305
PHF5A	-4.67705	PHAX	-1.9478	WTAP	-0.972666
PRPF38A	-4.64119	UROD	-1.94664	TTK	-0.972173
RPL37A	-4.63946	FIP1L1	-1.94459	QRSL1	-0.971137
RPL5	-4.57239	U2SURP	-1.94339	NUDCD3	-0.970495
PRPF19	-4.55908	ANAPC2	-1.94283	TUBG2	-0.969271
CDC7	-4.55063	SUMO2	-1.94245	ZNF492	-0.96793
PSMA6	-4.54065	NFS1	-1.94226	TAF1	-0.967353
GINS2	-4.53612	TCEB1	-1.93602	EXOSC5	-0.967038
CDC23	-4.53048	WDR75	-1.93587	FCGR1A	-0.966949
BCL2L2-PABPN1	-4.51334	RRS1	-1.93484	FASN	-0.966791
RPS4X	-4.5061	CHCHD4	-1.93061	CTAG1B	-0.966572
PCNA	-4.49841	DHX9	-1.92872	HSP90B1	-0.965087
PLK1	-4.48031	RINT1	-1.92786	FAM126B	-0.962853
UBA52	-4.45379	ABCF1	-1.91933	HIST2H3A	-0.96122
DHDDS	-4.45117	HIST2H3C	-1.91904	NHP2	-0.961154
RPL3	-4.45013	CHAF1A	-1.91737	NOM1	-0.955457
HIST1H2BN	-4.44819	RNF20	-1.91698	PPP1R8	-0.955292
RPS15	-4.42665	BOP1	-1.91696	EIF5B	-0.954562
RPL15	-4.42557	SAE1	-1.91448	TAF2	-0.954184
SRP54	-4.39659	TRIAP1	-1.9078	PPP6C	-0.953901
ABCE1	-4.39534	AHCTF1	-1.90214	VPS54	-0.952941
RPL34	-4.39333	CCDC84	-1.90121	NOP10	-0.952519
SNRPA1	-4.37545	PPIL4	-1.90043	DDX27	-0.952404
PPP2CA	-4.36238	PAM16	-1.90021	ARPC3	-0.949661
RPL8	-4.33615	CHD4	-1.89991	TUBD1	-0.9473
UBE2I	-4.31822	COPS6	-1.89659	ST3GAL1	-0.946688
PSMB5	-4.30742	MED30	-1.89356	ATAD2	-0.942696
RPS19	-4.30717	FTSJ3	-1.8916	YAP1	-0.939422
GINS1	-4.29249	PPP1R11	-1.89009	NDUFA4	-0.937469
ORC6	-4.2535	MCRS1	-1.88986	CHORDC1	-0.936837
RPS29	-4.25137	SRBD1	-1.88806	URB2	-0.936247
AURKB	-4.23207	HNRNPL	-1.88728	PAICS	-0.935626
DARS	-4.20362	USP5	-1.8859	COX6B1	-0.933589
SF3B14	-4.19925	RIOK1	-1.88449	MED21	-0.932521
ATP6V0D1	-4.18954	DDX21	-1.88444	ID2	-0.93224
THOC2	-4.18335	WDR36	-1.87818	SMC5	-0.929184
LSM4	-4.16844	RFC3	-1.86959	NDUFB10	-0.928621
ATP2A2	-4.15349	RFC2	-1.86666	THG1L	-0.928403
RPL18A	-4.15276	EXOSC4	-1.86636	SMC6	-0.925617
RPL32	-4.08821	KIN	-1.8646	TSEN2	-0.925116
RPS12	-4.07861	CTCF	-1.8556	ACACA	-0.923677
MAD2L1	-4.07742	GNL2	-1.85263	HMGCR	-0.923518
SCAP	-4.05795	TOMM22	-1.85176	CEP192	-0.922699
SCD	-4.04152	RBM14	-1.85087	MED23	-0.920741
PSMB3	-4.03907	SFPQ	-1.85014	MVK	-0.919908
VCP	-4.03354	GEMIN5	-1.84295	PPP2R3C	-0.918196
COPA	-4.02853	DDX10	-1.84251	UBAP1	-0.914811
PSMA3	-4.02722	CRKL	-1.84052	ADAT3	-0.913348
ERH	-4.01206	PLGLB2	-1.83816	ATP5H	-0.912195
EIF1AX	-4.01167	DGCR14	-1.83598	SLC39A10	-0.911023
RPS8	-4.0104	POP5	-1.83481	PTTG1	-0.909977
RPL17	-4.0103	CRCP	-1.83387	RABL2A	-0.909696
ATP6V1A	-4.00256	OIP5	-1.83201	BAP1	-0.907699
SF3A3	-4.00074	PLRG1	-1.82995	NOL7	-0.907336
POLR2F	-3.9952	DHX8	-1.82831	RPL22	-0.90676
RPL31	-3.98919	GINS3	-1.82734	TIMM22	-0.906745
PHB	-3.97779	TUBGCP5	-1.82658	INO80	-0.906137
RPL30	-3.97376	TRNT1	-1.82581	RPL37	-0.906125
RPS18	-3.97362	TRAPPC11	-1.81688	CAB39	-0.906035
LRR1	-3.96655	POLR2I	-1.81563	DSN1	-0.905267
POLD1	-3.95845	PRC1	-1.81543	MRPL10	-0.902597
POLR2B	-3.95385	CPSF1	-1.81048	MRPS5	-0.902046
VPS25	-3.95279	STX18	-1.81022	MCMBP	-0.901366
DUT	-3.9326	SLC39A7	-1.80958	COA5	-0.901196
RRM1	-3.92502	UXT	-1.80867	ACLY	-0.898831
PSMB1	-3.91615	GRPEL1	-1.80838	FDPS	-0.896725
WEE1	-3.91245	HAUS5	-1.8041	TAF7	-0.895039
CPSF3L	-3.89996	SLU7	-1.79926	TAF12	-0.894326
RPL13	-3.88775	PRMT5	-1.7989	NOP9	-0.894177
VPS28	-3.87983	HIST1H2BD	-1.79771	MTOR	-0.891866
POLR2C	-3.87404	NUBP1	-1.79683	RHOG	-0.891265
GINS4	-3.87278	LSM6	-1.79501	USP36	-0.891088
DTL	-3.85996	KRR1	-1.79414	TRMT12	-0.889341
SPC24	-3.85527	YKT6	-1.79388	PRPF18	-0.888962
NARS	-3.85408	BRD4	-1.7904	CCDC107	-0.8879
RGPD6	-3.85264	SF3B1	-1.78936	NDUFA11	-0.886861
HMGCS1	-3.84457	DHPS	-1.78827	TMEM258	-0.88597
RPA1	-3.84278	SYMPK	-1.78747	GNL3L	-0.885654
CDC16	-3.82844	POLR1B	-1.78692	MRPS34	-0.885005
RPL26	-3.82289	NDUFB9	-1.77847	SRCIN1	-0.882799
ECD	-3.82023	NOP56	-1.77794	SLC7A6OS	-0.882493
RPL23	-3.81882	RBM17	-1.77463	COX6C	-0.879572
MAT2A	-3.81231	TINF2	-1.77259	STK40	-0.879141
XAB2	-3.80081	RPL35	-1.77228	PAF1	-0.87701
NSF	-3.79555	ARFRP1	-1.77018	IKBKAP	-0.87628
SF1	-3.79256	NVL	-1.76874	HGS	-0.875852
RPL11	-3.78835	RIOK2	-1.76692	AGAP6	-0.875673
DONSON	-3.76894	GUK1	-1.766	GART	-0.874652
HSPA9	-3.76849	CCT5	-1.7628	EXOSC8	-0.873498
HIST1H2BH	-3.76048	STXBP3	-1.76107	TMEM242	-0.872081
RPS11	-3.75934	SNAP23	-1.76098	LCE2B	-0.871347
POLR2L	-3.74946	LIN52	-1.75833	GLTSCR2	-0.871115
RPL7	-3.74038	DHX37	-1.75796	TIPRL	-0.870585
TXNL4A	-3.7399	FCF1	-1.75628	TTC4	-0.868027
QARS	-3.73694	THOC5	-1.75542	INTS5	-0.864115
RPS15A	-3.72906	UTP20	-1.7548	BUB1B	-0.862927
TUT1	-3.70803	UBA2	-1.752	IFITM3	-0.861831
RPL19	-3.70471	RRP9	-1.75173	HTATSF1	-0.86172
HIST1H2BF	-3.69759	SLC25A3	-1.7505	MLST8	-0.860744
RABGGTB	-3.68424	NXF1	-1.74778	PTH2	-0.860498
PSMA2	-3.68251	CHERP	-1.74526	HIST2H2AC	-0.860282
HAUS1	-3.68094	DKC1	-1.74509	COG3	-0.857984
SF3B3	-3.67448	TFIP11	-1.74496	NDUFC2	-0.856547
CDK1	-3.67189	CTNNB1	-1.74237	MRPL45	-0.855638
CLP1	-3.66161	MED22	-1.74056	SLC4A7	-0.855606
GSPT1	-3.65464	DNMT1	-1.74026	PTBP1	-0.855134
RPL36	-3.65222	RFC4	-1.73887	KRTAP9-6	-0.854647
PAFAH1B1	-3.64959	NMD3	-1.7386	TTF1	-0.852796
HIST1H2BC	-3.64905	CIRH1A	-1.73586	NUP205	-0.849387
ATP6V1E1	-3.64714	HAUS7	-1.73361	LELP1	-0.848923
RRM2	-3.64305	POLR1A	-1.73218	RPP30	-0.848186
DYNLRB1	-3.63665	POLR3K	-1.73177	PYROXD1	-0.848149
CHMP2A	-3.63483	RPS24	-1.72836	MTHFD1	-0.847263
SRSF2	-3.63152	KANSL3	-1.7237	CTPS1	-0.845971
BIRC5	-3.62733	TTI2	-1.72232	RTCB	-0.845839
BANF1	-3.626	DDOST	-1.71537	BDP1	-0.844809
ANAPC10	-3.62507	SEH1L	-1.71437	RTTN	-0.844593
PSMB4	-3.60959	ZBTB8OS	-1.7077	PPAN-P2RY11	-0.844379
TUBA1C	-3.60904	ISG20L2	-1.70749	ELP6	-0.843338
BRF2	-3.60891	KANSL2	-1.70038	TAF10	-0.84152
PRIM1	-3.60326	RPAIN	-1.69663	HNRNPA1L2	-0.837615
U2AF1	-3.58694	ZRSR2	-1.695	HIST1H4J	-0.836934
CRNKL1	-3.56349	PDCD2	-1.69496	EIF4G2	-0.835564
SNRPD1	-3.55966	CCND1	-1.69029	LSM11	-0.834941
KAT8	-3.55684	SNUPN	-1.68966	GP1BB	-0.834041
LSM7	-3.55629	IMP4	-1.68931	ACTG1	-0.833988
PLK4	-3.54945	GPS1	-1.68748	ATP5J	-0.833781
SLMO2	-3.54147	ABT1	-1.68637	PRPF3	-0.83145
RPS23	-3.54055	RRP1	-1.68377	PDE4DIP	-0.831109
CDC5L	-3.53874	RBBP6	-1.68259	VRK1	-0.830493
NUTF2	-3.5367	TIPIN	-1.68112	PPP1R15B	-0.829926
INTS9	-3.53415	SBNO1	-1.68057	CDK6	-0.829712
SUPT16H	-3.53386	TPT1	-1.68044	HIST1H4K	-0.82878
ACTR10	-3.53316	THOC7	-1.67681	HCCS	-0.828735
HINFP	-3.52024	TAF6	-1.67628	NAA30	-0.827312
KIF11	-3.51078	CAPZB	-1.67136	DGCR8	-0.826979
SACM1L	-3.50713	EXOSC7	-1.66795	MRPL55	-0.826663
TWISTNB	-3.50593	DDX49	-1.66724	MRPS25	-0.825795
CCNK	-3.50454	WDR12	-1.66173	DHX36	-0.825636
POLR3A	-3.50447	TBP	-1.66109	MVD	-0.825355
EEF2	-3.50166	CHMP7	-1.65989	CAMLG	-0.822853
ESPL1	-3.49552	SUPT5H	-1.65758	PRR13	-0.822816
PSMB6	-3.48895	FDX1L	-1.65686	WNK1	-0.818402
INTS6	-3.48015	CCNH	-1.65514	MRPL17	-0.815316
NCBP2	-3.47047	ATP5A1	-1.65358	ZNF559	-0.814395
MED6	-3.46063	PDPK1	-1.65232	KRTAP17-1	-0.813974
CCT3	-3.45137	SMC3	-1.64836	CPSF6	-0.81249
PSMD6	-3.44539	BYSL	-1.64414	VPS72	-0.812117
MCM2	-3.43839	DCTN4	-1.64267	C17orf89	-0.811444
RPS14	-3.43256	PRPF4	-1.64136	CIAO1	-0.810531
RPS5	-3.43226	DIMT1	-1.64041	MRPS28	-0.810005
TOP3A	-3.43184	KRTAP9-4	-1.63741	TRAPPC4	-0.807812
HNRNPK	-3.42403	ANAPC4	-1.63329	KIAA0947	-0.806374
HSPE1	-3.41693	PDCD7	-1.63285	SSX2	-0.805525
PCYT1A	-3.41037	ATXN10	-1.63064	SYF2	-0.805126
PTDSS1	-3.40574	CCNA2	-1.62354	TEFM	-0.804364
RPS2	-3.40517	XRN2	-1.62055	EIF3J	-0.802442
MYC	-3.40191	NKAP	-1.6198	OTOP1	-0.802374
SMC4	-3.40157	SMG5	-1.61676	MRPL4	-0.801835
PKMYT1	-3.39564	TBCB	-1.61635	MED29	-0.800965
CENPM	-3.39152	PWP1	-1.61502	MARS2	-0.798502
CCDC94	-3.38435	EXOSC2	-1.61486	MBD3	-0.798371
RPA2	-3.37985	RARS	-1.61298	ZNF830	-0.798284
ISCU	-3.37956	GBF1	-1.60715	NUP107	-0.795494
RPS6	-3.37201	MED27	-1.60695	CDK12	-0.787642
IPO11	-3.3681	CWC22	-1.60369	MED8	-0.78705
IARS	-3.36778	EFR3A	-1.59675	SRPR	-0.785242
CTDP1	-3.36704	PPIAL4G	-1.59436	ERVW-1	-0.785138
WDR33	-3.35844	SYS1	-1.59406	TMED10	-0.78402
PSMC6	-3.35557	ADSS	-1.59317	FAM91A1	-0.783474
PRPF8	-3.35437	HSPD1	-1.59241	EIF1AY	-0.781636
RPL36A	-3.34654	EIF3E	-1.59009	ITGB5	-0.781466
NUF2	-3.34472	DDX24	-1.59004	DHX30	-0.780703
CCT8	-3.33781	WBP11	-1.58734	GPATCH1	-0.779889
GGPS1	-3.33201	EIF6	-1.58619	CCDC174	-0.777708
SNRPD2	-3.33078	XRCC5	-1.58299	POMP	-0.777334
RPL10A	-3.31595	ADSL	-1.57957	CENPT	-0.777196
BUD31	-3.31201	NPLOC4	-1.57869	SMG7	-0.77545
SPC25	-3.31051	RAE1	-1.57621	CIAPIN1	-0.775337
RPAP1	-3.29987	GRWD1	-1.57288	DRD5	-0.774588
MCM7	-3.2909	MAU2	-1.5724	MRPL11	-0.773589
PRPF31	-3.29072	FCGR1B	-1.57096	H3F3B	-0.773234
ANAPC1	-3.28587	RCL1	-1.5705	SURF6	-0.772857
RPS21	-3.28537	NMT1	-1.56432	SPDYE1	-0.768652
KIF18A	-3.27535	ZMAT2	-1.56414	FAM86A	-0.768513
RPS3	-3.27308	SNRNP27	-1.56039	MAGED4	-0.767099
CSE1L	-3.27292	GTF2H2C	-1.56021	ASCC3	-0.765098
CENPN	-3.26921	WRB	-1.55923	TRAPPC9	-0.76448
GTPBP4	-3.26531	SRSF11	-1.55917	USP17L5	-0.763306
RBX1	-3.26183	EIF2B1	-1.55609	ECT2	-0.759734
DYNC1H1	-3.26174	ALG1L	-1.55435	EMC7	-0.758355
SF3B4	-3.25978	NOL10	-1.55089	SCGB1C1	-0.757685
SRSF7	-3.25429	KRTAP4-2	-1.54942	H2AFX	-0.757031
CDC45	-3.25328	WDR18	-1.54888	HIST1H3I	-0.754802
SSU72	-3.25078	ACTR2	-1.54814	SRPRB	-0.753253
LSM2	-3.25038	DHFRL1	-1.54795	HHLA3	-0.750916
EIF2B4	-3.22087	SRRT	-1.54724	POU5F1B	-0.750275
RBMX	-3.21503	ATP5J2	-1.54457	RBM42	-0.749787
RANGAP1	-3.20624	CBWD1	-1.5412	COX5B	-0.749619
SF3A1	-3.20546	BRIX1	-1.53851	POLR3D	-0.746913
SOD1	-3.20492	DNAJC17	-1.53807	NBPF4	-0.743733
AARS	-3.20386	EIF3CL	-1.53325	EXT1	-0.743279
CCT4	-3.19723	CDK11A	-1.53201	TBX1	-0.743219
HIST1H2BB	-3.19562	PRPF40A	-1.53065	LIMS1	-0.743219
CPSF3	-3.19551	DDX46	-1.52983	PPP1CA	-0.74321
SART3	-3.18755	BCL2L1	-1.52804	MED19	-0.741555
CENPK	-3.1857	GPKOW	-1.52739	SNAPIN	-0.741306
RPS9	-3.17569	ATP6AP1	-1.52545	KLHL38	-0.740871
RPSA	-3.17293	MAGOH	-1.52269	PTP4A3	-0.740711
PSMC1	-3.17246	DDX51	-1.52199	MAP2K1	-0.740649
VARS	-3.17061	WDR55	-1.51725	TTF2	-0.73899
YARS	-3.1676	POP1	-1.51503	ZWINT	-0.73873
RUVBL2	-3.16692	GEMIN4	-1.51448	AARD	-0.738627
NPIPA5	-3.16457	ATP6V0B	-1.51252	MRPS18A	-0.736305
MCM5	-3.16243	HNF1B	-1.5115	LOC729574	-0.733743
CSNK1A1	-3.16191	TPX2	-1.50915	NUFIP1	-0.733683
PSMB2	-3.14696	DDX41	-1.50643	MRPL9	-0.733288
RPL21	-3.13978	CDC26	-1.50539	HEATR3	-0.733132
MTBP	-3.1394	NOTCH2NL	-1.50379	UBE2N	-0.733015
WDR74	-3.13551	EIF5AL1	-1.50314	CIT	-0.731813
GTF2E2	-3.12641	PGD	-1.50152	GNB1L	-0.730559
PRELID1	-3.12243	ORC1	-1.5	NCL	-0.727534
HARS	-3.1194	EIF3H	-1.49909	SMG1	-0.726171
RCC1	-3.11511	UBE2M	-1.498	DNAJC8	-0.724856
RPS7	-3.10994	PPP1CB	-1.49764	COX10	-0.716588
SRSF1	-3.10717	RNPC3	-1.49711	OSBPL9	-0.716348
FAU	-3.09943	NOL6	-1.49562	ADCY8	-0.714321
CHEK1	-3.09867	SSX4	-1.49514	ZNF680	-0.712943
SEC61A1	-3.09343	EXOSC9	-1.49433	RB1CC1	-0.712511
RPS27A	-3.09211	SKA2	-1.49432	SIGLEC11	-0.709986
POLR3B	-3.0884	RPP38	-1.49243	USP8	-0.709364
SBDS	-3.08488	NOC2L	-1.49162	WBP1	-0.708333
GPN2	-3.08283	EIF3C	-1.48948	ANXA13	-0.70562
POLR2G	-3.07995	CUL3	-1.48612	SLC13A2	-0.705308
TICRR	-3.07845	SRCAP	-1.48572	MRPS27	-0.700244
BCAS2	-3.07197	YAE1D1	-1.48533	DSCR4	-0.697342
EIF3F	-3.06631	KRTAP5-10	-1.48433	SSX5	-0.697032
EIF2B3	-3.03897	SUDS3	-1.47982	TMA7	-0.690147
RBM22	-3.03479	SNAPC5	-1.47549	TUBB4B	-0.68909
NUP88	-3.03414	MEPCE	-1.47498	LARP6	-0.674059
CDT1	-3.02164	SOX9	-1.47447	HIST3H2A	-0.668811
ARL2	-3.01776	POTEM	-1.4739	H2AFB3	-0.666099
HAUS6	-3.0164	MRTO4	-1.46888	RPRD2	-0.661409
CCT6A	-3.00844	GPN3	-1.46825	FAM84B	-0.659269
TUBG1	-3.00734	AFG3L2	-1.46811	RNPS1	-0.658746
COPE	-3.00584	ABCB7	-1.46565	TRIM49D1	-0.657662
RPL27A	-3.00168	LCE1A	-1.46287	TFB2M	-0.653486
COPS5	-2.99981	PPAT	-1.46049	ISYNA1	-0.651821
POLE2	-2.99352	PIK3CA	-1.46042	RIMBP3B	-0.64747
NEDD1	-2.98704	KLF5	-1.45798	EAPP	-0.64526
CARS	-2.98594	PDCD11	-1.45693	MT1B	-0.643214
PRPF38B	-2.98235	UBR4	-1.44888	SSB	-0.6415
SRP19	-2.98022	LONP1	-1.44643	EIF3K	-0.639561
MAK16	-2.9801	HIST1H2AM	-1.44371	HAPLN4	-0.634747
TIMELESS	-2.97878	PCBP2	-1.44365	PRPS1	-0.627096
SNRNP35	-2.97762	NAT10	-1.44252	UNC119	-0.623556
EIF2B2	-2.97532	SNRNP70	-1.44192	TADA2A	-0.610928
USP39	-2.9746	PNN	-1.43752	GATAD2A	-0.600332
RPL4	-2.97229	HNRNPM	-1.43628
PSMA1	-2.96575	MED12	-1.43302
WDR43	-2.96507	AP2S1	-1.43096
MIS12	-2.96354	NOP2	-1.43078
RPL18	-2.9603	TCEB2	-1.43037
CDC20	-2.9536	LCE5A	-1.42873
NCAPD2	-2.95357	CAD	-1.4262
TRAPPC3	-2.94788	RBBP4	-1.42615
CENPW	-2.9441	DDX55	-1.42587
DBR1	-2.93336	ARIH1	-1.42484
MED31	-2.93018	PGAM4	-1.42392
COPB2	-2.92577	SLC35B1	-1.42241
LSM5	-2.91909	ZNF335	-1.42137
EIF3I	-2.90117	LCE1F	-1.42087
EEF1A1	-2.88266	FBXW11	-1.42019
DDX56	-2.87642	HSPA8	-1.42011
NUP93	-2.87419	NFYC	-1.41872
UBB	-2.87356	FAM32A	-1.41814
EIF2S1	-2.87335	NOC4L	-1.41744
ANKLE2	-2.87247	ARCN1	-1.41707
GTF2B	-2.86899	KIAA1429	-1.41602
GMPS	-2.85667	CINP	-1.41522
PSMC4	-2.85658	POLD3	-1.41462
SS18L2	-2.85403	EIF1AD	-1.41456
PSMA7	-2.85142	WBSCR22	-1.41399
PSMD2	-2.85111	RNF113A	-1.41138
MED11	-2.85108	WDR5	-1.41068
SF3A2	-2.84587	RNMT	-1.40906
CDC123	-2.84497	RAD21	-1.40233
SNRPB	-2.8432	COX7B	-1.4006
ACTL6A	-2.84141	LCE2A	-1.40058
NAA50	-2.84108	KRTAP5-6	-1.40031
RABGGTA	-2.83852	POLA1	-1.40001
RPL23A	-2.83767	IARS2	-1.39418
MED14	-2.83349	METAP1	-1.39365
RPL7A	-2.82892	ALG1	-1.39302
DAD1	-2.8252	VPS16	-1.38764
POLR2H	-2.81302	ELP3	-1.38635
DDX20	-2.80751	POP4	-1.38428
DYNC1I2	-2.80657	GAPDH	-1.38281
PPWD1	-2.80481	NUP155	-1.38277
PSMD3	-2.80306	PSMD1	-1.382
PMF1	-2.79824	CSTF3	-1.381
PRMT1	-2.79362	HIST1H2AH	-1.38046
SNRNP25	-2.78969	UQCRFS1	-1.37998
RBM39	-2.78737	RNASEK	-1.37324
LUC7L3	-2.78734	COPS8	-1.37217
SNRNP200	-2.78718	AKIRIN2	-1.371
MCM6	-2.7858	INTS7	-1.36973
HIST1H2AL	-2.7839	SRP68	-1.36945
NSL1	-2.78253	TRMT112	-1.36924
NUS1	-2.77928	GFER	-1.36835
NUDT21	-2.77134	RRP7A	-1.36542
CCT7	-2.77119	MASTL	-1.36409
EPRS	-2.76698	BANP	-1.36142
EIF3A	-2.76582	TCF7L2	-1.36063
TSR2	-2.76504	WDR3	-1.35882
LARS	-2.75987	FBL	-1.35646
INTS4	-2.75675	ELAC2	-1.3561
EIF2B5	-2.75557	PPP4C	-1.35574
EFTUD2	-2.7552	DNAJC11	-1.35201
HIST1H2AJ	-2.75428	OGDH	-1.35052
ATR	-2.75401	MRPL34	-1.34998
FAM86B1	-2.75071	HNRNPU	-1.3482
WDR70	-2.74093	TAF1C	-1.34808
LSM3	-2.74081	CACTIN	-1.34401
IPO13	-2.72987	RPP14	-1.34335
SEC13	-2.7292	GTF3C1	-1.342
EIF3D	-2.72913	SNRPB2	-1.33999
SDE2	-2.72635	COPS4	-1.33961
ALG2	-2.72618	ZNF259	-1.33909
IMP3	-2.7254	ATRIP	-1.33512
CCT2	-2.72336	DHX38	-1.33501
ATP6V1D	-2.72163	ALDOA	-1.33326
NCBP1	-2.72132	ACO2	-1.33296
NUP133	-2.7208	ILF2	-1.33114
NOP58	-2.71545	C1orf131	-1.33037
RPS13	-2.71416	YEATS4	-1.32776
ELL	-2.70585	CBWD3	-1.32735
PMF1-BGLAP	-2.7035	NLE1	-1.32689
RPL13A	-2.70245	KCMF1	-1.32684
HJURP	-2.67899	EIF4G1	-1.31982
KARS	-2.66084	SNAPC3	-1.31963
CPSF2	-2.66002	PPP1R10	-1.31855
RPL12	-2.65957	USPL1	-1.31829
RPL14	-2.64455	NOL9	-1.31826
PPAN	-2.64452	SRP72	-1.31689
DHX15	-2.63689	LCE2C	-1.3148
COPB1	-2.62691	CDCA8	-1.31429
SNW1	-2.62477	TMA16	-1.31306
NUP85	-2.62386	C7orf26	-1.31281
ATP1A1	-2.61461	AHCYL1	-1.309
DDX54	-2.61384	TIMM13	-1.30604
PSMA5	-2.60954	SMARCA5	-1.30379
NEDD8	-2.60634	DBF4	-1.30116
SNAPC4	-2.60621	ACTR6	-1.30081
EIF4E	-2.60535	GTF2A1	-1.29978
PFDN6	-2.59903	WDR46	-1.29328
TCP1	-2.59652	TSR1	-1.29238
CNOT3	-2.59407	ILF3	-1.28945
MARS	-2.58863	TIMM44	-1.28828
TTC1	-2.58009	TRIB1	-1.28809
PSMB7	-2.5748	LSG1	-1.28486
RAB10	-2.57379	PNPT1	-1.2838
RPL27	-2.56839	SMR3B	-1.28197
TANGO6	-2.56682	PSMD8	-1.28163
EIF1	-2.56261	ATP5B	-1.28085
MZT1	-2.55577	DIEXF	-1.28019
EIF3G	-2.55157	SPRTN	-1.27749
GPN1	-2.54542	ZCCHC9	-1.27725
HIST1H2BE	-2.5451	FBXO5	-1.27383
TRIM37	-2.54096	NRBP1	-1.27178
SNAPC2	-2.53526	TUBGCP6	-1.27056
SAP30BP	-2.53221	PDRG1	-1.2695
DHX16	-2.53198	OXA1L	-1.26646
KPNB1	-2.53127	SAP18	-1.26476
NAPA	-2.529	EIF3M	-1.26243
THAP1	-2.52446	SASS6	-1.25757
HIST1H2BG	-2.5182	MED9	-1.25667
RAD51	-2.50603	HSPA5	-1.25599
ATP6V1G1	-2.5059	DHX33	-1.25469
SPDL1	-2.504	TOMM40	-1.25401
RPL38	-2.49924	APH1A	-1.25376
RPLP0	-2.49825	TAF1B	-1.2531
SF3B2	-2.49623	HDAC3	-1.25262
SRP9	-2.49553	YBX1	-1.25154
KIAA1432	-2.49274	INCENP	-1.25017
ATP6AP2	-2.4835	SKA1	-1.24989
POLR2K	-2.48268	GTF3C2	-1.2495
NOP16	-2.47795	WDR7	-1.24838
RRN3	-2.47391	ATP6V1F	-1.24618
UPF1	-2.47372	GTF3C4	-1.24381
CDC37	-2.47093	LETM1	-1.24348
RPS16	-2.46629	ASPM	-1.24222
CENPA	-2.46397	PRAMEF6	-1.23865
DDX47	-2.46242	SUPV3L1	-1.23859
EIF5A	-2.45677	UTP18	-1.23758
MCM3AP	-2.45482	ZNF407	-1.23298
RFC5	-2.4538	KANSL1	-1.23207
EIF2S3	-2.44884	VPS53	-1.23126
HNRNPC	-2.44867	DDX23	-1.23089
ORAOV1	-2.44013	DDX52	-1.22972
SNF8	-2.4392	PAXBP1	-1.22957
RPL6	-2.4378	TIMM9	-1.22867
CTNNBL1	-2.43569	POTEJ	-1.22748
CDC73	-2.43105	CEBPZ	-1.22632
POLR2D	-2.42463	TRAPPC2	-1.22459
NUP160	-2.4245	NUDC	-1.22341
SMC2	-2.42195	DCTN3	-1.22336
DDB1	-2.41659	ATP5F1	-1.223
ATP6V1H	-2.41627	TPR	-1.22271
NIFK	-2.40969	RBBP8	-1.22248
PISD	-2.40397	LTV1	-1.22161
PSMC3	-2.40368	DPH3	-1.22155
TUBGCP4	-2.39861	TMEM11	-1.22102
SCFD1	-2.39704	UTP6	-1.21969
MFAP1	-2.39598	MYBBP1A	-1.21788
CKAP5	-2.39243	SENP6	-1.21538
IGBP1	-2.38924	INTS1	-1.21538
SNAPC1	-2.38817	RBMX2	-1.21092
TBC1D3F	-2.38639	FAM72D	-1.20862
MBTPS1	-2.38205	DDX5	-1.20852
TOPBP1	-2.38114	GOLGA6A	-1.2066
ANAPC5	-2.37982	ARL1	-1.20653
XRCC6	-2.36846	AURKA	-1.20572
PSMD11	-2.36352	MRPS21	-1.20186
INTS3	-2.36156	NAA10	-1.19982
NDE1	-2.35963	SMNDC1	-1.19858
HAUS4	-2.35959	ATP5D	-1.19844
TUBGCP3	-2.3484	RAC1	-1.19808
TARS	-2.34699	LIMS3	-1.19594
SKP1	-2.34658	PELP1	-1.19586
POLR2E	-2.34325	URB1	-1.19536
PREB	-2.34199	CCDC115	-1.19
ETF1	-2.33986	IGF1R	-1.18971
TXNL4B	-2.33771	EGR2	-1.18907
CDK9	-2.33488	TOP1	-1.18894
RAB6A	-2.32999	DCTN2	-1.18617
MED20	-2.32687	SART1	-1.1854
UBA1	-2.32509	RPF1	-1.18338
NIP7	-2.3229	PRPF6	-1.17822
PES1	-2.32035	RRP15	-1.17789
RPL35A	-2.31956	AATF	-1.17767
TBCD	-2.31917	NGDN	-1.17764
UTP15	-2.31623	FNTB	-1.17564
GNL3	-2.31463	CYB5R4	-1.17426
WDR82	-2.31393	WDHD1	-1.17413
PCID2	-2.31391	MCM10	-1.17331
HCFC1	-2.31031	MIS18A	-1.17244
PSMD14	-2.30563	GTF2F2	-1.17165
COPS2	-2.30449	ARMC7	-1.16951
TONSL	-2.30288	PGGT1B	-1.16918
PWP2	-2.29762	MED18	-1.16903
DCTN5	-2.29474	SETD1A	-1.16825
PSMD12	-2.29398	PSMD4	-1.16769
HEATR1	-2.29068	APC	-1.16468
NCAPG	-2.289	TTI1	-1.16357
NDC80	-2.28895	TUBA1B	-1.16315
POLR3H	-2.2817	PTK2	-1.15972
STX5	-2.27804	BRAF	-1.15635
NSA2	-2.27798	ERCC2	-1.15064
DDX39B	-2.27576	NPAT	-1.14488
NUP214	-2.2721	GTF2F1	-1.14371
BRF1	-2.27109	RBBP5	-1.142
MFN2	-2.26888	ZBTB17	-1.13999
PSMC5	-2.26869	VPS18	-1.13988
COPZ1	-2.26101	BMS1	-1.13907
IK	-2.25719	THOC1	-1.13795
CDC6	-2.2544	RMI1	-1.13782
TSG101	-2.25163	CITED4	-1.13614
CHAF1B	-2.25147	COX17	-1.13523
HIST2H3D	-2.24284	RRP12	-1.13441
ANAPC11	-2.24281	GATA6	-1.13381
STX4	-2.23628	TUBGCP2	-1.12862
RPL7L1	-2.23608	CENPC	-1.12831
MBTPS2	-2.23492	MRPL41	-1.12646
POLD2	-2.23448	TUBB	-1.12544
RPLP2	-2.23412	ITGAV	-1.12383
RTFDC1	-2.23239	RPL28	-1.1236
HAUS3	-2.23168	ISY1	-1.12217
FARSA	-2.22934	INTS10	-1.1209
HIST1H2AK	-2.2292	CKS2	-1.12064
WDR77	-2.22735	CLSPN	-1.11954
RNGTT	-2.22727	PAK1IP1	-1.11896
MAX	-2.22677	MRPL35	-1.11674
PSMA4	-2.22659	UBE2C	-1.11593
SDAD1	-2.22212	PGAM1	-1.11558
ATP6V1C1	-2.22025	NOL12	-1.11515
SUPT6H	-2.21843	C3orf17	-1.11439
UFD1L	-2.21352	C17orf96	-1.11206
TNPO3	-2.20795	TFRC	-1.11141
POLA2	-2.20139	COPG1	-1.10828
VMP1	-2.20052	SLC20A1	-1.10781
U2AF2	-2.19927	GAK	-1.1078
CPSF4	-2.19881	SUGP1	-1.10709
PFDN2	-2.19731	IPO7	-1.1064
WARS	-2.19565	PNO1	-1.10595
NAA38	-2.18906	HYOU1	-1.10455
UBTF	-2.18641	THOC3	-1.10309
ALG11	-2.18623	DDX42	-1.09861
RSL24D1	-2.18567	VARS2	-1.09756
EIF4A1	-2.18167	SDHC	-1.09678
TRAPPC8	-2.17987	CSNK2B	-1.09644
AAMP	-2.17961	TIMM10	-1.09543
INTS2	-2.17877	ZNRD1	-1.0954
POLR3F	-2.17877	ROMO1	-1.09529
TTC27	-2.17771	EBNA1BP2	-1.09501
ZNF131	-2.17684	RPAP2	-1.09492
OGT	-2.17509	E4F1	-1.09398
LAS1L	-2.16948	VPS52	-1.09352
CHMP6	-2.16299	GTF2H4	-1.09163
MDN1	-2.15095	ZBTB7A	-1.09153
FNTA	-2.14988	TERF1	-1.09038
HIST1H2BJ	-2.14964	LCE2D	-1.09026
MED4	-2.14576	MT1E	-1.0887
GMPPB	-2.14383	VDAC1	-1.08828
NRDE2	-2.1412	POLR3E	-1.08262
RPLP1	-2.13777	HRK	-1.08227
TBL3	-2.13605	NUP98	-1.08162
EXOSC3	-2.13371	POLRMT	-1.07972
HAUS8	-2.13319	MED24	-1.07806
MCM4	-2.13161	HAUS2	-1.07677
MCM3	-2.13024	FAM50A	-1.07624
DDX18	-2.12827	ELP4	-1.07427
NRF1	-2.12529	POP7	-1.07408
EIF3B	-2.12222	HIST2H2AA3	-1.07258
DDX3X	-2.12098	NDUFB3	-1.06949
CDK7	-2.11656	ACIN1	-1.06938
SSRP1	-2.11436	GTF2H2	-1.0687
C9orf114	-2.10298	NOB1	-1.06789
LCE1E	-2.10255	SOWAHC	-1.06714
TRAPPC5	-2.10182	HIST1H2AC	-1.06671
EIF2S2	-2.10062	GPR89A	-1.06538
SEC61G	-2.09721	PPP2R4	-1.06514
PMPCA	-2.09623	RFWD2	-1.0636
DCTN6	-2.09568	TMEM199	-1.06273
RACGAP1	-2.09406	RAD51C	-1.06132
MPHOSPH10	-2.08852	CTR9	-1.06119
EXOSC6	-2.08309	SGOL1	-1.06102
POLE	-2.08285	DDX59	-1.06056
RBM25	-2.08218	YY1	-1.05984
SPCS3	-2.082	RTEL1	-1.05815
DMAP1	-2.08106	EP400	-1.05612
URI1	-2.07597	NDUFC2-KCTD14	-1.05567
GARS	-2.07564	RBM19	-1.05418
CENPE	-2.07489	NDUFB7	-1.05344
NARFL	-2.07414	NAPG	-1.05146
BUB3	-2.07085	SPATA5L1	-1.05115
RPF2	-2.06907	STIL	-1.04918
FARSB	-2.06435	CENPL	-1.04894
EIF5	-2.06401	TXN	-1.04871
PMPCB	-2.06173	KIF14	-1.04854
UPF2	-2.0565	PSMD7	-1.04773
RHEB	-2.05491	RFT1	-1.04701
PABPN1	-2.05445	LEMD2	-1.04605
HIST1H2BL	-2.05281	NDUFA13	-1.04586
ERCC3	-2.05244	KRTAP4-6	-1.04573
RPS25	-2.04861	UTP11L	-1.04318
DHFR	-2.04499	PPP1R12A	-1.04301
ZBTB11	-2.04448	ZC3H8	-1.04133
RUVBL1	-2.04135	GGTLC2	-1.04121
NCAPH	-2.04035	ELP5	-1.04111
TIMM23	-2.03984	HIST1H2AD	-1.04042
PPIL2	-2.03939	CYCS	-1.03785
SAMM50	-2.03713	SAMD4B	-1.03731
PSMC2	-2.03561	SFSWAP	-1.03427
AP2M1	-2.03548	TAF1A	-1.03413
PCBP1	-2.03431	UTP23	-1.02897
GOSR2	-2.03275	TGS1	-1.02893
C21orf59	-2.02979	MED17	-1.02854
SMC1A	-2.02077	FECH	-1.02819
EFTUD1	-2.01982	GEMIN7	-1.02679
SKIV2L2	-2.01837	NOL8	-1.02605
XPO1	-2.01454	TELO2	-1.02433
INTS8	-2.00912	TTC7A	-1.02361
CLTC	-2.00669	BNIP1	-1.0229
POLR1C	-2.0066	YARS2	-1.02142
KRTAP4-11	-2.00351	MIS18BP1	-1.02138
AQR	-2.00243	RBM10	-1.02114
		UFC1	-1.02048
		PSMD13	-1.02018
		NUP50	-1.01904
		GPR89B	-1.01866
		SHFM1	-1.01483
		WDR25	-1.01402
		HIST2H2AA4	-1.01291
		UMPS	-1.00753
		PDE12	-1.00548
		ARPC4	-1.00525
		GPR20	-1.00475
		MRP63	-1.00449
		C2orf57	-1.00434
		MOB4	-1.00303
		METAP2	-1.00217
		RHOQ	-1.00162
		NBAS	-1.00113
